# Endogenous retroviral elements LTR8B and MER65 regulate the PSG9 locus that promotes trophoblast syncytialization: Insights into placental evolution and pre-eclampsia pathology

**DOI:** 10.64898/2026.01.20.700661

**Authors:** Manvendra Singh, Yuliang Qu, Amit Pande, Julianna Zadora, Florian Herse, Martin Gauster, Xuhui Kong, Rongyan Zheng, Rabia Anwar, Katarina Stevanovic, Ralf Dechend, Marie Cohen, Attila Molvarec, Jichang Wang, Miriam K. Konkel, Bin Zhang, Cedric Feschotte, Gabriela Dveksler, Sandra M. Blois, Laurence D. Hurst, Zsuzsanna Izsvák

## Abstract

**Background:** Understanding the causes of the exceptional rate of evolution of the mammalian placenta is likely to aid the understanding of placental development and the aetiology of the human-specific pregnancy disorder pre-eclampsia (PE). As retroelements (REs) are often lineage-specific and known to be co-opted for placental functioning, here we consider the RE binding of GATA3 and DLX5, these transcription factors being dysregulated in PE, and their downstream consequences.

**Methods:** Multiomics analyses identified the retroviral regulatory sequence LTR8B in the PSG gene array, as a contributor to expression diversification in the placenta. To characterize this genomic domain, we performed copy number variation analysis and whole-genome sequencing. Multiomics data was employed to identify loci that might act as an active chromatin loop boundary around the PSG region. CRISPR-Cas9 knockouts with aligned RNAseq and epigenetic mark data tested for trophoblast-specific cis-regulatory elements (CREs-enhancer and/or promoter sequences) of resulting loci. Functional assays were employed to characterize the phenotypic effects of a candidate locus. Structural analysis of PSG family members also identified an additional RE, MER65-int. RNA-seq and antibody staining was employed to consider polyadenylation and functional diversification.

**Results:** The LTR8B CRE facilitates the binding of transcription factors (e.g., GATA3, DLX5, TFAP2A/C), resulting in a diversified PSG gene expression pattern within a primate-specific genomic region that exhibits high intraspecies variability. The LTR8B/PSG9 regulatory element influences other PSG family members. PSG9, unique among PSGs, produces both secreted and membrane-anchored isoforms, MER65-int providing alternative polyA signals, enabling the evolution of secreted PSG variants through the truncation of the ancestral CEACAM protein’s transmembrane domain. The LTR8B/PSG9 locus regulates the differentiation of multinucleated trophoblasts (syncytialization) and, like chorionic gonadotropin and syncytin1, determines the identity of syncytiotrophoblasts. Notably, PSG9 is the most upregulated PSG in PE, with levels correlated with GATA3 and DLX5 levels.

**Conclusions:** REs contribute to the structural and expression evolution of PSG genes, facilitating lineage-specific placental evolution. The LTR8B/PSG9 regulatory network plays a central role in syncytiotrophoblast differentiation. Given the association between DLX5/GATA3 dysregulation and elevated PSG9 levels, along with PSG9’s expression in the first trimester, PSG9 shows potential as a predictive biomarker for PE.
