## Supplementary Tables for "Endogenous retroviral elements LTR8B and MER65 regulate the PSG9 locus that promotes trophoblast syncytialization: Insights into placental evolution and pre-eclampsia pathology"

### Sheet: qRT-PCR
	Forward: CACCAACTGGGACGACAT
β-ACTIN
	Reverse: ACAGCCTGGATAGCAACG
	Forward: ACATCCAAGGAAGGCAGCAG
18rRNA
	Reverse: TTTTCGTCACTACCTCCCCG
	Forward: AGTCTGTCTATTGCCTGCCG
GATA2
	Reverse: CGCGGGTTCCATGTAGTTGT
	Forward: GAAGGCAGGGAGTGTGTGAA
GATA3
	Reverse: GTCTGACAGTTCGCACAGGA
	Forward: GAGAACAGAACAGGCCGTGA
TFAP2A
	Reverse: TGACTCAGTCCCATGAAGCG
	Forward: AGAGCCTTCACTGGTTCTGC
TFAP2C
	Reverse: GCGGACACAAAAACCAACCA
	Forward: TACTGCCCCACCATGACC
CGB
	Reverse: CACGGCGTAGGAGACCAC
	Forward: CCCCATCGTATAGGAGTCTT
HERVW-1
	Reverse: CCCCATCAGACATACCAGTT
	Forward: CCACAACCAATTCCGCCATC
HERVFRD-1
	Reverse: ATAATCAGCAGGCCGGAACC
	Forward: TCTGGATCCCAGGCTCATCT
PSG9_all transcripts
	Reverse: GGGCGGGTTCCAGAAGTTTA
	Forward: TCTCAGTCATGACTGCAACAAC
PSG9_subgroup B transcripts
	Reverse: GGGCATTCAGATAGACAGCAA
	Forward: AAGCTCACACTTTTCCCCCA
PSG9_subgroup C transcripts
	Reverse: GCCCTTTCTACACACACGCT
	Forward: TGAGAATTGCTCCTGCCCTG
PSG1
	Reverse: CGGAAACTTTGGTTGGCTCG
	Forward: AAGCATAGAGGGCTCTATAC
PSG5
	Reverse: AGGAGAGGAAGACGTCCTAT
	Forward: EcoR V - acgtcccagactacgctgatatcATGGAGGTGGCGCCCGAG
GATA2
(CCDS 3049.1)	Reverse: aataaacaagttaacaacgcggccgcCTAGCCCATGGCGGTCACC
	- Not I
	Forward: EcoR V - acgtcccagactacgctgatatcATGGAGGTGACGGCGGAC
GATA3
(CCDS 31143.1)	Reverse: aataaacaagttaacaacgcggccgcCTAACCCATGGCGGTGAC - Not I
TFAP2A	Forward: EcoR V - acgtcccagactacgctgatatcATGCTTTGGAAATTGACG
(CCDS 4510.1)	Reverse: aataaacaagttaacaacgcggccgcTCACTTTCTGTGCTTCTC - Not I
TFAP2C	Forward: EcoR V -
(CCDS 13454.1)	acgtcccagactacgctgatatcATGTTGTGGAAAATAACCG
	Reverse: aataaacaagttaacaacgcggccgcTTATTTCCTGTGTTTCTCC - Not I
	Forward: EcoR V - acgtcccagactacgctgatatcATGGGGCCCCTCCCAGCC
PSG9 isoform -1
(UniProt
Q00887-1)	Reverse: aataaacaagttaacaacgcggccgcTCATGACTGAGACTCTGTCAGGTCTCC - Not I
	Forward: EcoR V - acgtcccagactacgctgatatcATGGGGCCCCTCCCAGCC
PSG9 isoform -2
(UniProt
Q00887-2)	Reverse: aataaacaagttaacaacgcggccgcTCAGGGCTGATAAAGCCCCCTC - Not I
	Forward: Xho I - cagtaattctaggcgatcgctcgagCTGCAACAACTGAGACACTG
full-length (3’UTR + MER65-int)
(NM_002784.5)	Reverse: ttaggggggggggagggagaggggcgaattcCTGTTAACTTACTCTCAGAGGC - EcoR I
	Forward: Xho I - cagtaattctaggcgatcgctcgagCTGCAACAACTGAGACACTG
3’ UTR
	Reverse: ttaggggggggggagggagaggggcgaattcTTACGGAACATGTGCAAATAAC - EcoR I
	Forward: Xho I - cagtaattctaggcgatcgctcgagACAAAGAAGAAAAAAACTCAATG
MER65-int
	Reverse: ttaggggggggggagggagaggggcgaattcCTGTTAACTTACTCTCAGAGGC - EcoR I
	sgRNA1_forward:
	CACCGCTCTAACTAGGCTGGCTGTT
	sgRNA1_reverse:
	AAACAACAGCCAGCCTAGTTAGAGC
	sgRNA2_forward:
the LTR8 element at PSG9 locus	CACCGTTGAAATGGTGGTCTGTAGT
	sgRNA2_reverse:
	AAACACTACAGACCACCATTTCAAC
	sgRNA3_forward:
	CACCGCTCTGACACCCTGGTTAGTC
	sgRNA3_reverse:
	AAACGACTAACCAGGGTGTCAGAGC
	Forward: GGCATCCAAACCTCAGAGGAG
the LTR8 element at PSG9 locus
	Reverse: TTAGGAAAAATGGGGAGGACTGCAA

### Sheet: Overexpression studies
	Forward: EcoR V - acgtcccagactacgctgatatcATGGAGGTGACGGCGGAC
GATA3
(CCDS 31143.1)	Reverse: aataaacaagttaacaacgcggccgcCTAACCCATGGCGGTGAC - Not I
TFAP2A	Forward: EcoR V - acgtcccagactacgctgatatcATGCTTTGGAAATTGACG
(CCDS 4510.1)	Reverse: aataaacaagttaacaacgcggccgcTCACTTTCTGTGCTTCTC - Not I
TFAP2C	Forward: EcoR V -
(CCDS 13454.1)	acgtcccagactacgctgatatcATGTTGTGGAAAATAACCG
	Reverse: aataaacaagttaacaacgcggccgcTTATTTCCTGTGTTTCTCC - Not I
	Forward: EcoR V - acgtcccagactacgctgatatcATGGGGCCCCTCCCAGCC
PSG9 isoform -1
(UniProt
Q00887-1)	Reverse: aataaacaagttaacaacgcggccgcTCATGACTGAGACTCTGTCAGGTCTCC - Not I
	Forward: EcoR V - acgtcccagactacgctgatatcATGGGGCCCCTCCCAGCC
PSG9 isoform -2
(UniProt
Q00887-2)	Reverse: aataaacaagttaacaacgcggccgcTCAGGGCTGATAAAGCCCCCTC - Not I

### Sheet: Polyadenylation reporter assay 
	Forward: Xho I - cagtaattctaggcgatcgctcgagCTGCAACAACTGAGACACTG
full-length (3’UTR + MER65-int)
(NM_002784.5)	Reverse: ttaggggggggggagggagaggggcgaattcCTGTTAACTTACTCTCAGAGGC - EcoR I
	Forward: Xho I - cagtaattctaggcgatcgctcgagCTGCAACAACTGAGACACTG
3’ UTR
	Reverse: ttaggggggggggagggagaggggcgaattcTTACGGAACATGTGCAAATAAC - EcoR I
	Forward: Xho I - cagtaattctaggcgatcgctcgagACAAAGAAGAAAAAAACTCAATG
MER65-int
	Reverse: ttaggggggggggagggagaggggcgaattcCTGTTAACTTACTCTCAGAGGC - EcoR I

### Sheet: sgRNA for LTR8B KO
	sgRNA1_forward:
	CACCGCTCTAACTAGGCTGGCTGTT
	sgRNA1_reverse:
	AAACAACAGCCAGCCTAGTTAGAGC
	sgRNA2_forward:
the LTR8 element at PSG9 locus	CACCGTTGAAATGGTGGTCTGTAGT
	sgRNA2_reverse:
	AAACACTACAGACCACCATTTCAAC
	sgRNA3_forward:
	CACCGCTCTGACACCCTGGTTAGTC
	sgRNA3_reverse:
	AAACGACTAACCAGGGTGTCAGAGC
	Forward: GGCATCCAAACCTCAGAGGAG
Genotyping the LTR8 element at PSG9 locus
	Reverse: TTAGGAAAAATGGGGAGGACTGCAA

### Sheet: Antibodies
Usage	1st antibody	2nd antibody
	anti-HA, 50 ng/mL,	Goat anti-Rat IgG (H+L) HRP, 1:5,000
	#11867423001 Roche	#31470, Thermo Fisher Scientific
Western blot
	anti-FLAG, 2 μg/mL,	Goat anti-Mouse IgG (H+L) HRP, 1:5,000
	#F3165 Sigma-Aldrich	#31432, Thermo Fisher Scientific
	anti-HA, 5 μg/mL,	Donkey anti-Rabbit IgG (H+L) 488, 2 μg/mL
Membrane staining	#11867423001 Roche	# A-21206 Thermo Fisher Scientific
	anti-E‑Cadherin, 10 μg/mL,	Donkey anti-Goat IgG (H+L) 647, 2 μg/mL
	#AF748 R&D System	# A-21206 Thermo Fisher Scientific
	anti-HA, 5 μg/mL,	Goat anti-Rat IgG (H+L) 488, 2 μg/mL
	#11867423001 Roche	# A-11006 Thermo Fisher Scientific
Intracellular staining
	anti-Calnexin, 1:100,	Goat anti-Rabbit IgG (H+L) 647, 2 μg/mL
	#2679 Cell Signaling Technology	# A-21244 Thermo Fisher Scientific
ELISA	Anti-PSG9 (specific)
	NBP1-57656, Bio-Techne, Germany
